# OpenMebius2: GUI-based software for ^13^C-metabolic flux analysis with tracer labeling pattern suggestions for accurate flux predictions

**DOI:** 10.64898/2026.03.20.698926

**Authors:** Tatsumi Imada, Hiroshi Shimizu, Yoshihiro Toya

## Abstract

^13^C-metabolic flux analysis (^13^C-MFA) is a crucial technique that experimentally determines metabolic flux distribution. Although precision of each flux strongly depends on tracer labeling pattern, its optimization remains challenging. We developed an integrated platform, OpenMebius2, a graphical user interface (GUI)-based software for ^13^C-MFA that includes a tracer labeling pattern suggestion function to support subsequent experiments. The proposed function leverages metabolic flux distributions and their 95 % confidence intervals obtained using low-cost ^13^C-labeled substrates to evaluate hypothetical parallel labeling scenarios and predict improvements in flux estimation precision.

**Availability and implementation:** This software runs on Linux, macOS, and Windows. The source code and binary files are available at https://github.com/metabolic-engineering/OpenMebius2 under the PolyForm Noncommercial License 1.0.0.
