## Supplementary material for "OpenMebius2: GUI-based software for ^13^C-metabolic flux analysis with tracer labeling pattern suggestions for accurate flux predictions": Table S1

ID	Reaction	Transition
r1	Subs_Glc --> G6P	ABCDEF --> ABCDEF
r2	G6P <=> F6P	ABCDEF --> ABCDEF
r3	F6P --> FBP	ABCDEF --> ABCDEF
r4	FBP <=> DHAP + G3P	ABCDEF --> CBA + DEF
r5	DHAP <=> G3P	ABC --> ABC
r6	G3P <=> PGP	ABC --> ABC
r7	PGP <=> PEP	ABC --> ABC
r8	PEP --> PYR	ABC --> ABC
r9	PYR --> AcCoA + CO2_in	ABC --> BC + A
r10	AcCoA + OAA --> IsoCit	AB + CDEF --> FEDBAC
r11	IsoCit --> AKG + CO2_in	ABCDEF --> ABCDE + F
r12	AKG --> Sym_SUC + CO2_in	ABCDE --> BCDE + A
r13	Sym_SUC <=> MAL	ABCD --> ABCD
r14	MAL <=> OAA	ABCD --> ABCD
r15	IsoCit + AcCoA --> MAL + Sym_SUC	ABCDEF + GH --> ABHG + FCDE
r16	PEP + CO2_in <=> OAA	ABC + D --> ABCD
r17	MAL --> PYR + CO2_in	ABCD --> ABC + D
r18	G6P --> x6PG	ABCDEF --> ABCDEF
r19	x6PG --> Ru5P + CO2_in	ABCDEF --> BCDEF + A
r20	Ru5P <=> X5P	ABCDE --> ABCDE
r21	Ru5P <=> R5P	ABCDE --> ABCDE
r22	R5P + X5P <=> S7P + G3P	ABCDE + FGHIJ --> FGABCDE + HIJ
r23	G3P + S7P <=> F6P + E4P	ABC + DEFGHIJ --> DEFABC + GHIJ
r24	E4P + X5P <=> F6P + G3P	ABCD + EFGHI --> EFABCD + GHI
r25	x6PG --> PYR + G3P	ABCDEF --> ABC + DEF
r26	PGP --> Ser	ABC --> ABC
r27	Ser <=> Gly + THF_in	ABC <=> AB + C
r28	AcCoA --> Subs_Ace	AB --> AB
r29	Subs_CO2 <=> CO2_in	A --> A
r30	Subs_THF <=> THF_in	A --> A
