## Supplementary material for "OpenMebius2: GUI-based software for ^13^C-metabolic flux analysis with tracer labeling pattern suggestions for accurate flux predictions": Table S2

PAA	Reaction	Transition
Ala57	PYR --> Ala57	ABC --> ABC
Ala85	PYR --> Ala85	ABC --> BC
Asx57	OAA --> Asx57	ABCD --> ABCD
Asx85	OAA --> Asx85	ABCD --> BCD
Asx159	OAA --> Asx159	ABCD --> BCD
Asx302	OAA --> Asx302	ABCD --> AB
Glx57	AKG --> Glx57	ABCDE --> ABCDE
Glx85	AKG --> Glx85	ABCDE --> BCDE
Glx159	AKG --> Glx159	ABCDE --> BCDE
Ile85	OAA + PYR --> Ile85	ABCD + EFG --> BFGCD
Ile159	OAA + PYR --> Ile159	ABCD + EFG --> BFGCD
Leu85	AcCoA + PYR + PYR --> Leu85	AB + CDE + FGH --> BDEGH
Leu159	AcCoA + PYR + PYR --> Leu159	AB + CDE + FGH --> BDEGH
Phe57	E4P + PEP + PEP --> Phe57	ABCD + EFG + HIJ --> EFGIJABCD
Phe85	E4P + PEP + PEP --> Phe85	ABCD + EFG + HIJ --> FGIJABCD
Phe159	E4P + PEP + PEP --> Phe159	ABCD + EFG + HIJ --> FGIJABCD
Phe302	E4P + PEP + PEP --> Phe302	ABCD + EFG + HIJ --> EF
Ser57	Ser --> Ser57	ABC --> ABC
Ser85	Ser --> Ser85	ABC --> BC
Ser159	Ser --> Ser159	ABC --> BC
Ser302	Ser --> Ser302	ABC --> AB
Val57	PYR + PYR --> Val57	ABC + DEF --> ABECF
Val85	PYR + PYR --> Val85	ABC + DEF --> BECF
Val159	PYR + PYR --> Val159	ABC + DEF --> BECF
Val302	PYR + PYR --> Val302	ABC + DEF --> AB
