## Supplementary material for "OpenMebius2: GUI-based software for ^13^C-metabolic flux analysis with tracer labeling pattern suggestions for accurate flux predictions": Table S3

PAA	M+0	M+1	M+2	M+3	M+4	M+5	M+6	M+7	M+8	M+9
Ala57	0.894	0.106	0	0
Ala85	0.995	0.004	0.001
Ala159	0.944	0.01	0.044
Val57	0.891	0.108	0	0	0	0
Val85	0.99	0.009	0.002	0	0
Val159	0.979	0.004	0.004	0.011	0.001
Val302	0.902	0.098	0
Leu85	0.994	0.005	0	0	0	0
Leu159	0.974	0.009	0.016	0	0.001	0
Ile85	0.928	0.072	0	0	0	0
Ile159	0.924	0.069	0.005	0.001	0	0
Ser57	0.997	0.003	0	0
Ser85	1	0	0
Ser159	1	0	0
Ser302	0.992	0.003	0.004
Phe57	0.989	0.011	0	0	0	0	0	0	0	0
Phe85	0.991	0.006	0	0	0	0	0	0	0
Phe159	0.944	0.004	0.003	0.001	0	0	0	0	0
Phe302	0.99	0.009	0
Asx57	0.901	0.098	0.001	0	0
Asx85	0.932	0.068	0	0
Asx159	0.919	0.069	0.002	0.009
Asx302	0.965	0.033	0.001
Glx57	0.926	0.074	0	0	0	0
Glx85	1	0	0	0	0
Glx159	0.994	0.004	0.002	0	0
